# Complete genome of the Medicago anthracnose fungus, *Colletotrichum destructivum*, reveals a mini-chromosome-like region within a core chromosome

**DOI:** 10.1101/2023.12.16.571984

**Authors:** Nicolas Lapalu, Adeline Simon, Antoine Lu, Peter-Louis Plaumann, Joëlle Amselem, Sandrine Pigné, Annie Auger, Christian Koch, Jean-Félix Dallery, Richard J. O’Connell

## Abstract

*Colletotrichum destructivum* (*Cd*) is a phytopathogenic fungus causing significant economic losses on forage legume crops (*Medicago* and *Trifolium* species) worldwide. To gain insights into the genetic basis of fungal virulence and host specificity, we sequenced the genome of an isolate from *M. sativa* using long-read (PacBio) technology. The resulting genome assembly has a total length of 51.7 Mb and comprises 10 core chromosomes and two accessory chromosomes, all of which were sequenced from telomere to telomere. A total of 15,631 gene models were predicted, including genes encoding potentially pathogenicity-related proteins such as candidate secreted effectors (484), secondary metabolism key enzymes (110) and carbohydrate-active enzymes (619). Synteny analysis revealed extensive structural rearrangements in the genome of *Cd* relative to the closely-related Brassicaceae pathogen, *C. higginsianum*. In addition, a 1.2 Mb species-specific region was detected within the largest core chromosome of *Cd* that has all the characteristics of fungal accessory chromosomes (transposon-rich, gene-poor, distinct codon usage), providing evidence for exchange between these two genomic compartments. This region was also unique in having undergone extensive intra-chromosomal segmental duplications. Our findings provide insights into the evolution of accessory regions and possible mechanisms for generating genetic diversity in this asexual fungal pathogen.

**Impact statement:** *Colletotrichum* is a large genus of fungal phytopathogens that cause major economic losses on a wide range of crop plants throughout the world. These pathogens vary widely in their host specificity and may have either broad or narrow host ranges. Here, we report the first complete genome of the alfalfa (*Medicago sativa*) pathogen, *Colletotrichum destructivum*, which will facilitate the genomic analysis of host adaptation and comparison with other members of the Destructivum species complex. We identified a species-specific 1.2 Mb region within chromosome 1 displaying all the hallmarks of fungal accessory chromosomes, which may have arisen through the integration of a mini-chromosome into a core chromosome and could be linked to the pathogenicity of this fungus. We show this region is also a focus for segmental duplications, which may contribute to generating genetic diversity for adaptive evolution. Finally, we report infection by this fungus of the model legume, *Medicago truncatula*, providing a novel pathosystem for studying fungal-plant interactions.

**Data summary:** All RNA-seq data were submitted to the NCBI GEO portal under the GEO accession GSE246592. *C. destructivum* genome assembly and annotation are available under the NCBI BioProject PRJNA1029933 with sequence accessions CP137305-CP137317.

Supplementary data (genomic and annotation files, genome browser) are available from the INRAE BIOGER Bioinformatics platform (https://bioinfo.bioger.inrae.fr/). Transposable Elements consensus sequences are also available from the French national data repository, research.data.gouv.fr with doi 10.57745/TOO1JS.
