## Supplementary Table 12 for "Complete genome of the Medicago anthracnose fungus, *Colletotrichum destructivum*, reveals a mini-chromosome-like region within a core chromosome"

### Sheet: Feuil1
Table S12: Significance of differences in codon usage between the core and mini-chromosomes of C. destructivum. Codon usage was computed for each amino acid as fractions for each genomic compartment and tested for statistical significance using Fisher’s exact tests, *** P<0.001; ** P<0.01; * P<0.05. p-values were corrected for multiple testing using Bonferroni’s method.
					Exact Fisher's tests on counts
	Fraction				chr1B / core		chr11 / core		chr12 / core		chr11 / chr1B		chr12 / chr1B		chr12 / chr11
aa_codon	core	chr1B	chr11	chr12	oddsratio	Adjusted p_val	oddsratio	Adjusted p_val	oddsratio	Adjusted p_val	oddsratio	Adjusted p_val	oddsratio	Adjusted p_val	oddsratio	Adjusted p_val
Ala_GCA	0.131807	0.211868	0.182697	0.232099	1.60741	***	1.3861	***	1.7609	***	0.862315	**	1.09549		1.2704	***
Ala_GCC	0.47834	0.343596	0.393158	0.324444	0.718308	***	0.821921	***	0.678271	***	1.14425	***	0.944262		0.825227	***
Ala_GCG	0.229703	0.227145	0.215868	0.202716	0.98886		0.939767		0.882512		0.950354		0.892454		0.939075
Ala_GCT	0.160149	0.217391	0.208277	0.240741	1.35743	***	1.30052	***	1.50323	***	0.958074		1.10741		1.15587
Arg_AGA	0.115021	0.165671	0.15035	0.174839	1.44035	***	1.30715	***	1.52006	***	0.907521		1.05534		1.16288
Arg_AGG	0.148067	0.144159	0.150502	0.152143	0.973608		1.01645		1.02753		1.044		1.05539		1.01091
Arg_CGA	0.118685	0.169555	0.148981	0.174559	1.42861	***	1.25527	***	1.47077	***	0.878662		1.02951		1.17168
Arg_CGC	0.324312	0.22184	0.262542	0.203979	0.684034	***	0.809534	***	0.628958	***	1.18347	**	0.919484		0.776938	***
Arg_CGG	0.178332	0.16597	0.16768	0.162791	0.930678		0.94027		0.912853		1.01031		0.980847		0.970841
Arg_CGT	0.115583	0.132805	0.119945	0.13169	1.149	**	1.03774		1.13935		0.903165		0.991597		1.09791
Asn_AAC	0.800773	0.686888	0.69637	0.646302	0.857781	***	0.869621	***	0.807098	***	1.0138		0.940913		0.928102
Asn_AAT	0.199227	0.313112	0.30363	0.353698	1.57163	***	1.52404	***	1.77535	***	0.969719		1.12962		1.1649
Asp_GAC	0.720057	0.61738	0.650049	0.561221	0.857404	***	0.902775	***	0.779412	***	1.05292		0.909037		0.863351	**
Asp_GAT	0.279943	0.38262	0.349951	0.438779	1.36678	***	1.25008	***	1.56739	***	0.914617		1.14677		1.25383	***
Cys_TGC	0.745268	0.601898	0.669519	0.592315	0.807626	***	0.898359		0.794767	***	1.11235		0.984078		0.884688
Cys_TGT	0.254732	0.398102	0.330481	0.407685	1.56283	***	1.29737	***	1.60045	***	0.830142		1.02407		1.23361
Gln_CAA	0.297452	0.418738	0.399906	0.467671	1.40775	***	1.34444	***	1.57226	***	0.955029		1.11686		1.16945
Gln_CAG	0.702548	0.581262	0.600094	0.532329	0.827363	***	0.854167	***	0.757713	***	1.0324		0.915816		0.887078
Glu_GAA	0.278338	0.441018	0.370454	0.454356	1.58447	***	1.33095	***	1.63239	***	0.839999	***	1.03024		1.22648	***
Glu_GAG	0.721662	0.558982	0.629546	0.545644	0.774577	***	0.872356	***	0.756094	***	1.12624	**	0.976138		0.866726	**
Gly_GGA	0.151181	0.210188	0.191351	0.23805	1.39031	***	1.26571	***	1.5746	***	0.910378		1.13256		1.24405	***
Gly_GGC	0.527805	0.398276	0.438589	0.366888	0.754589	***	0.830969	***	0.695121	***	1.10122		0.921191		0.836519	***
Gly_GGG	0.151898	0.19232	0.17658	0.170307	1.26611	***	1.16249	***	1.1212		0.918159		0.885541		0.964474
Gly_GGT	0.169116	0.199216	0.19348	0.224755	1.17798	***	1.14406	***	1.32899	***	0.971204		1.12819		1.16164
His_CAC	0.701967	0.554574	0.599709	0.518131	0.790029	***	0.854326	***	0.738113	***	1.08139		0.934286		0.863971
His_CAT	0.298033	0.445426	0.400291	0.481869	1.49455	***	1.34311	***	1.61683	***	0.898671		1.08182		1.2038
Ile_ATA	0.0878925	0.160732	0.149762	0.184543	1.82874	***	1.70392	***	2.09964	***	0.931748		1.14814		1.23224
Ile_ATC	0.680472	0.540997	0.558896	0.490142	0.795032	***	0.821336	***	0.720297	***	1.03309		0.905998		0.876982
Ile_ATT	0.231635	0.298271	0.291342	0.325315	1.28767	***	1.25776	***	1.40443	***	0.976769		1.09067		1.11661
Leu_CTA	0.051887	0.091893	0.0870201	0.105231	1.77102	***	1.67711	***	2.02807	***	0.946972		1.14514		1.20927
Leu_CTC	0.367533	0.25097	0.284447	0.234236	0.682851	***	0.773938	***	0.637321	***	1.13339	**	0.933323		0.823478	***
Leu_CTG	0.292927	0.246477	0.254044	0.206326	0.841429	***	0.86726	***	0.70436	***	1.0307		0.8371	**	0.812167	***
Leu_CTT	0.133805	0.188279	0.172871	0.204672	1.40712	***	1.29196	***	1.52964	***	0.918165		1.08707		1.18396	**
Leu_TTA	0.0225765	0.0490096	0.0509647	0.0700848	2.17083	***	2.25743	***	3.10433	***	1.03989		1.43002	***	1.37516	***
Leu_TTG	0.131272	0.173371	0.150653	0.17945	1.3207	***	1.14764	***	1.36701	***	0.86896	*	1.03506		1.19115	**
Lys_AAA	0.202135	0.380049	0.307901	0.415061	1.88017	***	1.52324	***	2.05338	***	0.81016	***	1.09212		1.34803	***
Lys_AAG	0.797865	0.619951	0.692099	0.584939	0.777012	***	0.867439	***	0.733131	***	1.11638		0.943526		0.845167	**
Phe_TTC	0.730668	0.616702	0.637159	0.57269	0.844025	***	0.872023	***	0.783789	***	1.03317		0.928632		0.898817
Phe_TTT	0.269332	0.383298	0.362841	0.42731	1.42314	***	1.34719	***	1.58656	***	0.946629		1.11483		1.17768
Pro_CCA	0.140558	0.233267	0.217507	0.263351	1.65958	***	1.54746	***	1.87362	***	0.932438		1.12897		1.21077	**
Pro_CCC	0.368821	0.262313	0.28191	0.246328	0.71122	***	0.764356	***	0.667881	***	1.07471		0.939064		0.873783
Pro_CCG	0.304442	0.266282	0.284074	0.241656	0.874656	***	0.933097		0.793766	***	1.06682		0.907518		0.850678
Pro_CCT	0.18618	0.238138	0.216509	0.248665	1.27908	***	1.1629	***	1.33562	***	0.909172		1.0442		1.14852
Ser_AGC	0.240242	0.214033	0.233051	0.199363	0.890902	***	0.970065		0.829843	***	1.08886		0.931463		0.855451	*
Ser_AGT	0.0704692	0.107016	0.091388	0.114799	1.51862	***	1.29685	***	1.62906	***	0.853963		1.07272		1.25617	**
Ser_TCA	0.0925769	0.143988	0.124485	0.157081	1.55533	***	1.34466	***	1.69676	***	0.864551		1.09093		1.26185	***
Ser_TCC	0.243583	0.185448	0.211292	0.176858	0.761334	***	0.867434	***	0.726071	***	1.13936	*	0.953683		0.837034	**
Ser_TCG	0.228043	0.189227	0.193083	0.182314	0.829787	***	0.846694	***	0.799471	***	1.02037		0.963465		0.944227
Ser_TCT	0.125085	0.160288	0.146702	0.169584	1.28143	***	1.17281	***	1.35575	***	0.915238		1.05799		1.15598
Thr_ACA	0.151032	0.233074	0.218499	0.243192	1.54322	***	1.44671	***	1.61021	***	0.937464		1.04341		1.11301
Thr_ACC	0.392034	0.291059	0.317843	0.29734	0.742433	***	0.810754	***	0.758454	***	1.09202		1.02158		0.935493
Thr_ACG	0.317008	0.293813	0.273458	0.246042	0.926832		0.862624	***	0.776138	***	0.930724		0.83741	*	0.899741
Thr_ACT	0.139926	0.182054	0.1902	0.213426	1.30107	***	1.35928	***	1.52527	***	1.04474		1.17233		1.12212
Tyr_TAC	0.781295	0.621868	0.676923	0.5625	0.795945	***	0.866412	***	0.719959	***	1.08853		0.904533		0.830966	*
Tyr_TAT	0.218705	0.378132	0.323077	0.4375	1.72896	***	1.47723	***	2.00041	***	0.854402		1.157		1.35417	***
Val_GTA	0.0666123	0.117826	0.105709	0.139542	1.76883	***	1.58693	***	2.09484	***	0.897165		1.18431		1.32006	***
Val_GTC	0.522991	0.39007	0.418669	0.347758	0.745844	***	0.800528	***	0.66494	***	1.07332		0.891527		0.830627	***
Val_GTG	0.237173	0.263134	0.246979	0.24365	1.10946	**	1.04134		1.02731		0.938605		0.925955		0.986522
Val_GTT	0.173223	0.228971	0.228643	0.26905	1.32182	***	1.31993	***	1.5532	***	0.998569		1.17504	*	1.17673	*
